# Gene disruption by structural mutations drives selection in US rice breeding over the last century

**DOI:** 10.1101/2020.08.26.268342

**Authors:** Justin N. Vaughn, Walid Korani, Joshua C. Stein, Jeremy D. Edwards, Daniel G. Peterson, Sheron A. Simpson, Ramey C. Youngblood, Jane Grimwood, Doreen H. Ware, Anna M. McClung, Brian E. Scheffler

## Abstract

The genetic basis of general plant vigor is of major interest to food producers, yet the trait is recalcitrant to genetic mapping because of the number of loci involved, their small effects, and linkage. Observations of heterosis in many crops suggests that recessive, malfunctioning versions of genes are a major cause of poor performance, yet we have little information on the mutational spectrum underlying these disruptions. To address this question, we generated a long-read assembly of a tropical *japonica* rice (*Oryza sativa*) variety, Carolina Gold, which allowed us to identify structural mutations (>50 bp) and orient them with respect to their ancestral state using the outgroup, *Oryza glaberrima*. Supporting prior work, we find substantial genome expansion is the *sativa* branch. While transposable elements (TEs) account for the largest share of size variation, the majority of events are not directly TE-mediated. Tandem duplications are the most common source of insertions and are highly enriched among 50-200bp mutations. To explore the relative impact of various mutational classes on crop fitness, we then track these structural events over the last century of US rice improvement using 101 resequenced varieties. Within this material, a pattern of temporary hybridization between medium and long-grain varieties was followed by recent divergence. During this long-term selection, structural mutations that impact gene exons have been removed at a greater rate than intronic indels and single-nucleotide mutations. These results support the use of *ab initio* estimates of mutational burden, based on structural data, as an orthogonal predictor in genomic selection.

**Significance Statement:** Some crop varieties have superior performance across years and environments. In hybrids, harmful mutations in one parent are masked by the ancestral alleles in the other parent, resulting in increased vigor. Unfortunately, these mutations are very difficult to identify precisely because, individually, they only have a small effect. In this study, we use long-read sequencing to characterize the entire mutational spectrum between two rice varieties. We then track these mutations through the last century of rice breeding. We show that large structural mutations in exons are selected against at a greater rate than any other mutational class. These findings illuminate the nature of deleterious alleles and will guide attempts to predict variety vigor based solely on genomic information.
