## Supplemental File 6 for "Gene disruption by structural mutations drives selection in US rice breeding over the last century"

### Sheet: Sheet1
Chr.	Gene (and traits)	Pos (MSU7, bp)			Abbreviation	Trait
1	Gn1a (PBP and GN)	5270449			GF	Grain filling
1	D10 (PN)	31225458			GN	Grain number
1	LAX1 (PBP and GN and PN)	35558148			GS	Grain size
1	Sd-1 (HT)	38383125			PBP	Panicle branch pattern
					PN	Panicle number
2	GW2 (GS)	8115223			HT	Plant height
2	EP3/LP (PBP and GN)	9042064			Blast	Blast resistance
3	TAD1/TE (PN)	1327450
3	PGL1 (GS)	3814378
3	D14 (PN)	5422148
3	GS3 (GS)	1.67295e+07
3	OsTB1/FC1 (PN)	28428504
3	PAP2 (PBP, GN)	31048351
4	Nglf-1 (OsARG) (PBP, GN)	396563
4	LAX2 (PBP, GN, PN)	19563980
4	GIF1 (GF)	20422171
4	D17/HTD1 (PN)	27567824
4	APO2/RFL (PBP, GN, PN)	30182589
4	NAL1 (PN)	31205267
4	FLO2 (GS, GF)	3.28353e+07
5	SRS3 (GS)	3203306
5	GS5 (GS)	3439304
5	qSW5/GW5 (GS)	5365122
6	DLT (PN)	1465500
6	D3 (PN)	2780788
6	HGW (GS)	3060007
6	Hd1 (PBP, GN)	9336376
6	MOC1 (PN)	24313523
6	OsPIN2 (PN)	27200808
6	SCM2/APO1 (PBP, GN)	27480082
6	DEP3 (PBP, GN)	28109236
7	Ghd7 (PBP, GN)	9152377
7	EP2/DEP2/SRS1 (PBP, GN, GS)	25381698
7	FZP (PBP, GN, PN)	28299602
8	ASP1 (PN)	3667092
8	Ghd8/DTH8 (PBP, GN)	4332106
8	WFP/IPA1 (PBP, GN, PN)	25274541
8	GW8 (GS)	26501167
9	DEP1/DN1/qPE9-1 (PBP, GN, GS)	16411151
9	SG1 (GS)	17350940
10	Ehd1 (PBP, GN)	17076098
11	SP1 (PBP, GN)	7193230
11	SRS5 (GS)	7960531
11	TLD1 (PN)	19184337
11	D27 (PN)	22221628
12	Pita (Blast)	10612068
