## Supplemental File 5 for "Gene disruption by structural mutations drives selection in US rice breeding over the last century"

### Sheet: Sheet1
id	chrom	start	stop	allele	order	earlyCount	middleCount	lateCount	geneOver
1_LDB_22288_325786	1	22288	325786	0	1	2	9	15	NA
1_LDB_1088665_1103361	1	1088665	1103361	2	3	0	1	8	NA
1_LDB_1116569_1184650	1	1116569	1184650	3	4	0	1	8	NA
1_LDB_4012952_4121174	1	4012952	4121174	0	1	14	23	27	NA
1_LDB_5481320_5536391	1	5481320	5536391	0	1	6	13	16	NA
1_LDB_5542382_5668705	1	5542382	5668705	0	1	6	13	16	NA
1_LDB_8304270_8447673	1	8304270	8447673	2	3	1	2	10	NA
1_LDB_8459875_8478620	1	8459875	8478620	3	4	2	2	10	NA
chr1:12684786	1	12683786	12685786	0	1	20	21	30	NA
1_LDB_17071155_17081674	1	17071155	17081674	0	1	9	17	18	NA
chr1:17107004	1	17106004	17108004	0	1	13	23	25	NA
chr1:17123720	1	17122720	17124720	0	1	21	27	29	NA
chr1:18217709	1	18216709	18218709	1	2	4	16	17	NA
1_LDB_18254178_18644398	1	18254178	18644398	1	3	1	8	9	NA
1_LDB_18955964_19032616	1	18955964	19032616	0	1	3	13	17	NA
1_LDB_19051674_19271680	1	19051674	19271680	0	1	3	13	15	NA
1_LDB_21988116_22104625	1	21988116	22104625	0	1	10	15	23	NA
1_LDB_24873289_24883065	1	24873289	24883065	0	1	10	20	26	NA
1_LDB_25259280_25460819	1	25259280	25460819	0	1	7	17	22	NA
1_LDB_25465160_26264960	1	25465160	26264960	0	1	7	14	22	NA
1_LDB_26268697_26288339	1	26268697	26288339	0	1	8	15	24	NA
1_LDB_26292507_26758881	1	26292507	26758881	0	1	5	14	18	NA
1_LDB_26818541_27248403	1	26818541	27248403	0	1	8	16	17	NA
1_LDB_37832212_38632196	1	37832212	38632196	4	4	0	1	10	Sd_1(HT)
1_LDB_38637243_38760488	1	38637243	38760488	2	2	0	3	16	NA
chr1:39488169	1	39487169	39489169	1	2	8	15	16	NA
1_LDB_40229802_40278602	1	40229802	40278602	2	3	0	2	10	NA
1_LDB_40321570_40340462	1	40321570	40340462	2	3	0	2	9	NA
chr1:40373431	1	40372431	40374431	1	2	0	2	11	NA
1_LDB_40769684_40814729	1	40769684	40814729	3	4	0	2	12	NA
chr1:40817923	1	40816923	40818923	1	2	0	2	11	NA
1_LDB_41091502_41097742	1	41091502	41097742	1	2	0	2	13	NA
1_LDB_41148776_41158313	1	41148776	41158313	2	3	0	2	11	NA
chr1:41199994	1	41198994	41200994	1	2	8	8	18	NA
chr1:41212020	1	41211020	41213020	1	2	0	2	13	NA
chr1:42371676	1	42370676	42372676	0	1	15	22	30	NA
chr1:42391487	1	42390487	42392487	0	1	13	25	27	NA
2_LDB_296343_424969	2	296343	424969	1	2	1	5	13	NA
2_LDB_5737523_5825205	2	5737523	5825205	0	1	7	8	18	NA
2_LDB_5850498_5896443	2	5850498	5896443	1	2	6	8	16	NA
2_LDB_7226173_7572378	2	7226173	7572378	0	1	6	13	15	NA
2_LDB_17285022_17306198	2	17285022	17306198	0	1	7	19	24	NA
2_LDB_17313152_17999330	2	17313152	17999330	0	1	5	15	20	NA
2_LDB_18002343_18017673	2	18002343	18017673	0	2	6	17	21	NA
chr2:18104026	2	18103026	18105026	0	1	7	18	26	NA
chr2:18134738	2	18133738	18135738	0	1	9	22	27	NA
chr2:18266364	2	18265364	18267364	0	1	9	22	27	NA
chr2:18397204	2	18396204	18398204	1	2	5	15	22	NA
2_LDB_19142899_19857992	2	19142899	19857992	0	1	6	11	19	NA
chr2:19903905	2	19902905	19904905	0	2	9	13	22	NA
chr2:19963093	2	19962093	19964093	1	2	7	13	22	NA
2_LDB_19995015_20025427	2	19995015	20025427	0	1	7	13	23	NA
2_LDB_20031300_20146892	2	20031300	20146892	0	1	7	13	22	NA
2_LDB_20201882_20263738	2	20201882	20263738	0	1	8	13	22	NA
2_LDB_20271665_20348698	2	20271665	20348698	0	1	9	14	23	NA
2_LDB_20352516_20590823	2	20352516	20590823	0	1	9	13	22	NA
2_LDB_20715431_20875651	2	20715431	20875651	0	1	7	13	22	NA
2_LDB_20971831_21076320	2	20971831	21076320	0	1	7	12	20	NA
chr2:21088929	2	21087929	21089929	1	2	7	8	20	NA
2_LDB_21127520_21238746	2	21127520	21238746	0	1	7	9	22	NA
2_LDB_21244345_21574533	2	21244345	21574533	2	3	1	2	14	NA
2_LDB_21577729_21592661	2	21577729	21592661	1	2	2	5	15	NA
2_LDB_22584477_22594142	2	22584477	22594142	2	3	0	1	8	NA
chr2:22613992	2	22612992	22614992	1	2	0	1	8	NA
2_LDB_22945345_23003416	2	22945345	23003416	2	3	3	5	14	NA
2_LDB_23008224_23074046	2	23008224	23074046	2	3	0	1	10	NA
2_LDB_23077052_23382729	2	23077052	23382729	4	5	0	1	9	NA
2_LDB_23386998_23454621	2	23386998	23454621	4	4	0	1	9	NA
2_LDB_23457995_23464601	2	23457995	23464601	3	4	0	1	9	NA
2_LDB_23522266_24230616	2	23522266	24230616	6	4	0	1	9	NA
2_LDB_24253006_24258751	2	24253006	24258751	1	2	0	2	9	NA
2_LDB_24261906_24318946	2	24261906	24318946	3	3	0	1	9	NA
chr2:24323639	2	24322639	24324639	1	3	0	2	11	NA
2_LDB_24377691_24433612	2	24377691	24433612	3	4	0	1	9	NA
2_LDB_24459314_24500955	2	24459314	24500955	2	3	0	1	9	NA
2_LDB_24550298_24688707	2	24550298	24688707	2	3	0	1	9	NA
2_LDB_24692491_24707799	2	24692491	24707799	3	4	0	1	9	NA
2_LDB_24710895_25147506	2	24710895	25147506	5	5	0	1	9	NA
2_LDB_25608097_25872158	2	25608097	25872158	0	1	3	10	11	NA
2_LDB_25608097_25872158	2	25608097	25872158	1	3	2	3	11	NA
2_LDB_25875367_26013294	2	25875367	26013294	1	2	2	2	11	NA
2_LDB_26024918_26090607	2	26024918	26090607	2	3	1	4	12	NA
2_LDB_26098428_26131628	2	26098428	26131628	2	3	1	4	12	NA
chr2:26134731	2	26133731	26135731	0	1	13	23	29	NA
2_LDB_26511115_26524222	2	26511115	26524222	2	3	2	2	11	NA
2_LDB_26533100_26542092	2	26533100	26542092	1	2	2	2	11	NA
2_LDB_26645584_26684560	2	26645584	26684560	0	1	13	15	25	NA
2_LDB_28356227_28627775	2	28356227	28627775	1	2	2	9	11	NA
2_LDB_28679195_28738159	2	28679195	28738159	0	1	9	19	22	NA
2_LDB_28753253_28909814	2	28753253	28909814	0	1	9	18	24	NA
2_LDB_28933475_28974073	2	28933475	28974073	0	1	9	19	25	NA
2_LDB_29696699_29719599	2	29696699	29719599	0	1	13	20	25	NA
chr2:31388456	2	31387456	31389456	0	1	15	25	30	NA
2_LDB_33802216_33868658	2	33802216	33868658	1	2	0	12	13	NA
2_LDB_33894758_33989679	2	33894758	33989679	0	1	10	17	19	NA
2_LDB_34020544_34032603	2	34020544	34032603	0	1	12	19	20	NA
2_LDB_34664532_34709561	2	34664532	34709561	0	1	14	24	25	NA
2_LDB_34712851_34934218	2	34712851	34934218	0	1	12	15	23	NA
2_LDB_34938460_35284987	2	34938460	35284987	1	2	1	3	12	NA
2_LDB_35288232_35321736	2	35288232	35321736	0	1	12	21	24	NA
2_LDB_35326104_35444446	2	35326104	35444446	1	2	1	4	12	NA
3_LDB_21861_820853	3	21861	820853	1	3	1	2	10	NA
3_LDB_837229_881955	3	837229	881955	0	1	10	15	23	NA
chr3:915424	3	914424	916424	0	1	22	28	29	NA
3_LDB_6930244_7730076	3	6930244	7730076	0	1	11	18	23	NA
3_LDB_7733665_7739452	3	7733665	7739452	0	1	16	23	26	NA
3_LDB_7749703_8207656	3	7749703	8207656	0	1	15	23	26	NA
3_LDB_8210811_8237374	3	8210811	8237374	0	1	15	23	25	NA
3_LDB_8260999_8509003	3	8260999	8509003	0	1	13	21	24	NA
3_LDB_11438411_12233615	3	11438411	12233615	5	6	0	1	8	NA
3_LDB_12236822_12329336	3	12236822	12329336	3	4	0	1	8	NA
3_LDB_12332341_13131168	3	12332341	13131168	2	4	0	1	8	NA
3_LDB_14769491_14968338	3	14769491	14968338	0	1	8	8	18	NA
3_LDB_16477421_16659023	3	16477421	16659023	0	1	7	14	15	NA
3_LDB_23761121_23836970	3	23761121	23836970	0	1	8	10	19	NA
3_LDB_23840153_23897103	3	23840153	23897103	0	1	13	13	22	NA
3_LDB_26090198_26320209	3	26090198	26320209	0	1	10	19	22	NA
chr3:28852757	3	28851757	28853757	0	1	21	28	30	NA
chr3:28899526	3	28898526	28900526	0	1	18	26	30	NA
chr3:28915732	3	28914732	28916732	1	2	3	4	12	NA
3_LDB_29694084_29860857	3	29694084	29860857	0	1	7	9	17	NA
3_LDB_34522974_35322014	3	34522974	35322014	0	1	8	9	20	NA
4_LDB_315571_493518	4	315571	493518	0	1	7	14	17	Nglf_1(OsARG)(PBP,GN)
chr4:806272	4	805272	807272	1	2	3	12	16	NA
4_LDB_846540_896735	4	846540	896735	1	1	7	14	17	NA
chr4:1360212	4	1359212	1361212	0	1	15	22	24	NA
chr4:1407006	4	1406006	1408006	0	1	14	22	25	NA
chr4:1509769	4	1508769	1510769	0	1	10	16	24	NA
chr4:1680331	4	1679331	1681331	0	1	10	10	22	NA
chr4:2144306	4	2143306	2145306	0	1	10	17	23	NA
chr4:3238963	4	3237963	3239963	NA	2	2	3	12	NA
chr4:3820547	4	3819547	3821547	1	3	5	7	15	NA
4_LDB_3881449_3884489	4	3881449	3884489	3	2	1	9	10	NA
4_LDB_4439992_4605131	4	4439992	4605131	0	1	1	8	9	NA
4_LDB_4611221_4882892	4	4611221	4882892	1	2	1	8	9	NA
4_LDB_20690095_20705943	4	20690095	20705943	0	1	13	22	24	NA
4_LDB_21184641_21207699	4	21184641	21207699	0	1	14	23	26	NA
4_LDB_21245932_21385678	4	21245932	21385678	0	1	12	19	24	NA
4_LDB_21558733_21886940	4	21558733	21886940	2	3	0	2	11	NA
4_LDB_22999546_23172410	4	22999546	23172410	0	1	9	16	18	NA
chr4:23178101	4	23177101	23179101	0	1	10	19	27	NA
4_LDB_23185431_23223924	4	23185431	23223924	0	1	12	21	24	NA
chr4:23299176	4	23298176	23300176	0	1	17	24	27	NA
chr4:23326462	4	23325462	23327462	0	1	17	24	27	NA
chr4:23351110	4	23350110	23352110	0	1	16	23	24	NA
4_LDB_23387280_23658298	4	23387280	23658298	0	1	9	18	24	NA
4_LDB_23665696_24465357	4	23665696	24465357	0	1	4	9	17	NA
4_LDB_24470284_24758663	4	24470284	24758663	0	1	5	10	18	NA
4_LDB_25086376_25231785	4	25086376	25231785	0	1	6	18	21	NA
4_LDB_25343567_25529747	4	25343567	25529747	0	1	7	19	21	NA
4_LDB_25590082_25920001	4	25590082	25920001	0	1	7	20	29	NA
4_LDB_25989376_26089751	4	25989376	26089751	0	1	18	27	30	NA
chr4:26461994	4	26460994	26462994	0	1	14	22	29	NA
4_LDB_27060575_27413153	4	27060575	27413153	0	1	6	14	17	NA
4_LDB_32134121_32144327	4	32134121	32144327	0	1	13	20	22	NA
chr4:32160628	4	32159628	32161628	0	1	13	21	25	NA
4_LDB_32166518_32200210	4	32166518	32200210	0	1	13	21	22	NA
chr4:32203328	4	32202328	32204328	0	1	15	23	26	NA
chr4:32221867	4	32220867	32222867	0	1	15	23	26	NA
chr4:32244331	4	32243331	32245331	1	2	0	2	9	NA
4_LDB_32699801_32763137	4	32699801	32763137	2	3	0	1	8	NA
4_LDB_34091958_34226487	4	34091958	34226487	5	3	0	1	8	NA
chr4:34369305	4	34368305	34370305	0	1	10	17	18	NA
5_LDB_447376_708457	5	447376	708457	0	1	16	24	26	NA
5_LDB_717557_1375791	5	717557	1375791	0	1	11	19	21	NA
chr5:1420891	5	1419891	1421891	0	1	16	25	27	NA
chr5:6427633	5	6426633	6428633	0	1	8	19	20	NA
chr5:7806830	5	7805830	7807830	0	1	19	26	27	NA
5_LDB_10395175_10629575	5	10395175	10629575	0	1	2	9	11	NA
5_LDB_16153501_16168543	5	16153501	16168543	0	1	11	12	21	NA
5_LDB_16274837_16289012	5	16274837	16289012	0	1	12	13	21	NA
5_LDB_20584407_20591242	5	20584407	20591242	0	1	2	12	21	NA
5_LDB_20824069_20921535	5	20824069	20921535	0	1	3	10	17	NA
chr5:20926736	5	20925736	20927736	1	2	3	9	19	NA
chr5:20965585	5	20964585	20966585	1	2	2	6	17	NA
5_LDB_20971626_20982207	5	20971626	20982207	1	2	2	5	15	NA
5_LDB_21621729_21792877	5	21621729	21792877	1	2	2	9	10	NA
5_LDB_21807115_22481446	5	21807115	22481446	0	1	2	11	19	NA
5_LDB_23201905_23302726	5	23201905	23302726	0	1	5	12	17	NA
5_LDB_27927485_27989779	5	27927485	27989779	0	1	20	20	28	NA
5_LDB_29195602_29626600	5	29195602	29626600	0	1	8	14	22	NA
chr6:2167978	6	2166978	2168978	1	2	6	15	19	NA
chr6:2584038	6	2583038	2585038	0	1	13	20	25	NA
6_LDB_4920945_5125068	6	4920945	5125068	0	1	8	11	22	NA
6_LDB_5131222_5154279	6	5131222	5154279	1	2	8	12	24	NA
6_LDB_5157522_5255321	6	5157522	5255321	0	1	8	11	22	NA
6_LDB_5259675_5269698	6	5259675	5269698	0	1	13	13	22	NA
6_LDB_5274541_5479889	6	5274541	5479889	0	1	8	10	22	NA
6_LDB_5494533_5547075	6	5494533	5547075	0	1	9	10	22	NA
6_LDB_5790408_6354144	6	5790408	6354144	0	1	8	11	21	NA
6_LDB_6374555_6386455	6	6374555	6386455	0	1	10	13	22	NA
6_LDB_6425138_6559009	6	6425138	6559009	0	1	10	13	22	NA
6_LDB_6960964_7036720	6	6960964	7036720	0	1	12	14	22	NA
6_LDB_7040616_7522414	6	7040616	7522414	0	1	8	11	19	NA
chr6:20973930	6	20972930	20974930	0	1	21	28	30	NA
6_LDB_21016137_21089343	6	21016137	21089343	0	1	8	20	23	NA
6_LDB_21171940_21310205	6	21171940	21310205	0	1	10	20	23	NA
chr6:22142913	6	22141913	22143913	0	1	20	27	30	NA
6_LDB_22162661_22961772	6	22162661	22961772	3	3	0	1	9	NA
6_LDB_23141773_23363255	6	23141773	23363255	0	1	13	20	21	NA
6_LDB_24220792_24744176	6	24220792	24744176	0	1	10	21	23	MOC1(PN)
6_LDB_24747256_25547237	6	24747256	25547237	0	1	6	17	18	NA
chr6:31243048	6	31242048	31244048	0	1	14	21	23	NA
chr7:545384	7	544384	546384	1	2	11	12	20	NA
7_LDB_1075816_1627683	7	1075816	1627683	0	1	4	4	12	NA
chr7:2417409	7	2416409	2418409	0	1	12	12	20	NA
7_LDB_15364920_15404688	7	15364920	15404688	0	1	5	13	14	NA
chr7:18376589	7	18375589	18377589	1	2	4	8	16	NA
7_LDB_21925333_22508709	7	21925333	22508709	2	4	0	1	9	NA
7_LDB_23314891_23349209	7	23314891	23349209	0	1	13	20	26	NA
7_LDB_24505266_24564680	7	24505266	24564680	0	1	13	21	26	NA
7_LDB_24575488_25375330	7	24575488	25375330	0	1	14	21	24	NA
7_LDB_26943345_27010165	7	26943345	27010165	3	4	0	1	12	NA
7_LDB_27013540_27504064	7	27013540	27504064	3	3	0	1	14	NA
7_LDB_27680525_28329099	7	27680525	28329099	2	3	0	1	14	FZP(PBP,GN,PN)
7_LDB_28332191_29132112	7	28332191	29132112	2	4	0	1	13	NA
chr8:9717	8	8717	10717	0	1	11	20	26	NA
8_LDB_13801_492332	8	13801	492332	0	1	11	19	20	NA
8_LDB_2877898_2960649	8	2877898	2960649	1	2	6	6	14	NA
8_LDB_9669431_9857607	8	9669431	9857607	0	2	2	2	9	NA
chr8:16301399	8	16300399	16302399	1	2	1	2	9	NA
chr8:16307084	8	16306084	16308084	1	2	1	2	9	NA
8_LDB_16672029_16676430	8	16672029	16676430	2	3	1	1	8	NA
chr8:17158739	8	17157739	17159739	1	2	1	1	8	NA
chr8:17358963	8	17357963	17359963	0	1	18	19	27	NA
chr8:17483240	8	17482240	17484240	0	1	21	21	29	NA
8_LDB_17887613_17909517	8	17887613	17909517	3	4	0	1	8	NA
chr8:17912530	8	17911530	17913530	1	2	0	1	8	NA
chr8:17925892	8	17924892	17926892	1	2	0	1	8	NA
chr8:18343092	8	18342092	18344092	1	2	9	9	19	NA
8_LDB_18407630_18445807	8	18407630	18445807	1	2	3	6	14	NA
8_LDB_18453694_18586037	8	18453694	18586037	1	2	6	6	14	NA
8_LDB_18740284_18793492	8	18740284	18793492	3	4	0	1	9	NA
8_LDB_18830574_18959781	8	18830574	18959781	1	2	6	6	14	NA
8_LDB_18966917_19249017	8	18966917	19249017	1	2	6	6	14	NA
8_LDB_19257033_19333804	8	19257033	19333804	1	2	6	6	14	NA
8_LDB_19343766_19384630	8	19343766	19384630	1	2	4	6	14	NA
8_LDB_19391019_19395036	8	19391019	19395036	1	1	11	11	21	NA
8_LDB_19398694_19579628	8	19398694	19579628	0	1	9	11	20	NA
chr8:19609530	8	19608530	19610530	1	2	0	1	9	NA
chr8:20486048	8	20485048	20487048	0	1	12	21	23	NA
8_LDB_20688084_20698487	8	20688084	20698487	2	3	0	1	8	NA
chr8:22953133	8	22952133	22954133	0	1	21	28	30	NA
8_LDB_27408851_27550862	8	27408851	27550862	0	1	10	17	20	NA
9_LDB_62771_344277	9	62771	344277	2	3	0	1	10	NA
9_LDB_362685_966719	9	362685	966719	4	3	0	1	10	NA
9_LDB_3179205_3979199	9	3179205	3979199	3	5	0	1	10	NA
9_LDB_8928930_9239061	9	8928930	9239061	3	3	0	1	13	NA
9_LDB_9303657_9381724	9	9303657	9381724	3	4	0	1	10	NA
9_LDB_9385915_9532378	9	9385915	9532378	0	1	3	4	14	NA
9_LDB_9555815_9672707	9	9555815	9672707	3	4	0	1	10	NA
chr9:9740067	9	9739067	9741067	1	3	0	1	10	NA
chr9:10422680	9	10421680	10423680	1	2	0	1	10	NA
9_LDB_10429613_10446777	9	10429613	10446777	1	2	0	1	10	NA
chr9:10728657	9	10727657	10729657	0	1	15	18	26	NA
9_LDB_10899904_11076080	9	10899904	11076080	5	4	1	1	9	NA
9_LDB_12079377_12308016	9	12079377	12308016	1	2	0	1	15	NA
9_LDB_12314232_13114154	9	12314232	13114154	4	2	0	1	16	NA
9_LDB_13117311_13317616	9	13117311	13317616	3	4	0	1	12	NA
9_LDB_13320734_14120629	9	13320734	14120629	4	4	0	1	8	NA
9_LDB_14126909_14674232	9	14126909	14674232	3	4	1	2	9	NA
9_LDB_16138943_16651417	9	16138943	16651417	3	4	0	1	11	DEP1/DN1/qPE9_1(PBP,GN,GS)
9_LDB_16660659_16772948	9	16660659	16772948	0	1	5	6	20	NA
9_LDB_16776068_17331902	9	16776068	17331902	1	1	5	5	18	NA
9_LDB_17987456_18030519	9	17987456	18030519	0	1	8	16	23	NA
9_LDB_18033776_18744507	9	18033776	18744507	0	1	8	15	21	NA
9_LDB_18747645_18772273	9	18747645	18772273	0	1	8	16	22	NA
9_LDB_19259745_20058694	9	19259745	20058694	3	5	1	1	9	NA
9_LDB_21643345_22421063	9	21643345	22421063	0	1	4	13	18	NA
10_LDB_1087353_1190944	10	1087353	1190944	0	1	6	13	18	NA
chr10:1349833	10	1348833	1350833	0	1	11	20	26	NA
10_LDB_1559827_1965442	10	1559827	1965442	0	1	5	11	19	NA
10_LDB_2049843_2063575	10	2049843	2063575	0	1	8	13	22	NA
chr10:2077415	10	2076415	2078415	0	1	14	19	27	NA
10_LDB_2104155_2164080	10	2104155	2164080	0	1	8	13	23	NA
10_LDB_2209266_2331509	10	2209266	2331509	0	1	9	16	24	NA
10_LDB_2334652_2527505	10	2334652	2527505	0	1	8	9	20	NA
10_LDB_2639322_2788894	10	2639322	2788894	0	1	7	15	23	NA
chr10:2793158	10	2792158	2794158	0	1	7	19	25	NA
chr10:2856721	10	2855721	2857721	1	2	6	14	23	NA
10_LDB_2898416_2912924	10	2898416	2912924	0	1	7	16	24	NA
10_LDB_2962214_3182018	10	2962214	3182018	0	1	8	15	23	NA
10_LDB_4050239_4350190	10	4050239	4350190	1	2	3	5	13	NA
chr10:4431906	10	4430906	4432906	1	2	5	13	16	NA
chr10:5999059	10	5998059	6000059	NA	2	3	4	14	NA
10_LDB_7375888_7404348	10	7375888	7404348	0	1	9	16	20	NA
10_LDB_8639797_8679372	10	8639797	8679372	0	1	10	18	21	NA
10_LDB_8682405_8765501	10	8682405	8765501	0	1	9	16	20	NA
10_LDB_14193995_14515857	10	14193995	14515857	0	1	3	13	14	NA
chr10:14780031	10	14779031	14781031	1	2	5	17	18	NA
10_LDB_14787271_14800331	10	14787271	14800331	0	1	5	13	14	NA
10_LDB_14805409_14843805	10	14805409	14843805	0	1	4	11	13	NA
10_LDB_16028319_16112939	10	16028319	16112939	3	4	0	1	8	NA
10_LDB_17216375_17451417	10	17216375	17451417	3	4	0	2	10	NA
chr10:18446412	10	18445412	18447412	0	1	16	24	27	NA
chr10:18591347	10	18590347	18592347	0	1	16	23	26	NA
10_LDB_18710151_18879925	10	18710151	18879925	1	2	1	5	13	NA
10_LDB_19861774_19925938	10	19861774	19925938	1	2	0	1	14	NA
10_LDB_19930783_19983931	10	19930783	19983931	2	3	0	1	14	NA
10_LDB_20031050_20038586	10	20031050	20038586	0	1	4	13	20	NA
chr10:20442300	10	20441300	20443300	0	1	14	21	25	NA
10_LDB_20552809_20680102	10	20552809	20680102	0	1	5	13	22	NA
10_LDB_20696841_20964513	10	20696841	20964513	0	1	5	8	17	NA
10_LDB_20981725_21003545	10	20981725	21003545	0	1	5	14	17	NA
10_LDB_21023250_21113685	10	21023250	21113685	0	1	12	13	21	NA
chr10:21597265	10	21596265	21598265	1	2	3	4	13	NA
10_LDB_22559450_22585752	10	22559450	22585752	0	1	9	15	25	NA
10_LDB_22592787_22636845	10	22592787	22636845	0	1	9	17	25	NA
10_LDB_22644013_22657187	10	22644013	22657187	0	1	9	17	25	NA
chr11:13853	11	12853	14853	1	2	0	1	9	NA
chr11:2879253	11	2878253	2880253	0	1	20	21	29	NA
11_LDB_4345404_4383041	11	4345404	4383041	0	1	9	18	20	NA
11_LDB_4390642_4418718	11	4390642	4418718	0	1	9	18	21	NA
11_LDB_4863734_4930833	11	4863734	4930833	0	1	5	13	15	NA
11_LDB_5459762_5792035	11	5459762	5792035	0	1	12	20	24	NA
11_LDB_5802264_5812389	11	5802264	5812389	0	1	13	15	24	NA
chr11:6667679	11	6666679	6668679	0	1	11	18	23	NA
11_LDB_7272979_7324659	11	7272979	7324659	0	1	8	18	22	NA
11_LDB_7327843_7442125	11	7327843	7442125	0	1	11	21	26	NA
11_LDB_7461946_8243963	11	7461946	8243963	2	1	19	20	28	SRS5(GS)
11_LDB_10141809_10172752	11	10141809	10172752	0	1	9	17	23	NA
11_LDB_14107565_14907329	11	14107565	14907329	1	2	4	4	12	NA
chr11:14920350	11	14919350	14921350	0	1	21	27	28	NA
11_LDB_15490701_15621502	11	15490701	15621502	0	1	5	10	18	NA
11_LDB_15631014_15677072	11	15631014	15677072	0	1	5	10	18	NA
11_LDB_15694893_16290638	11	15694893	16290638	0	1	5	10	19	NA
11_LDB_16826957_16896206	11	16826957	16896206	0	1	19	27	30	NA
11_LDB_17022848_17048317	11	17022848	17048317	0	1	5	15	22	NA
chr11:21240356	11	21239356	21241356	0	1	17	24	26	NA
11_LDB_21269192_21272220	11	21269192	21272220	0	1	10	19	22	NA
11_LDB_21279590_21291702	11	21279590	21291702	0	1	10	18	20	NA
chr11:21840785	11	21839785	21841785	0	1	17	25	30	NA
11_LDB_22048613_22212163	11	22048613	22212163	5	5	0	1	9	NA
chr11:22228321	11	22227321	22229321	1	2	0	2	9	NA
11_LDB_22267422_22284497	11	22267422	22284497	1	2	0	2	9	NA
11_LDB_22428682_22479478	11	22428682	22479478	2	3	0	2	9	NA
11_LDB_23763911_23767289	11	23763911	23767289	0	1	5	17	18	NA
chr11:23808070	11	23807070	23809070	0	1	8	25	27	NA
11_LDB_26453737_26591011	11	26453737	26591011	1	1	1	12	13	NA
chr11:26738857	11	26737857	26739857	1	2	1	12	13	NA
chr11:26743164	11	26742164	26744164	0	1	13	21	24	NA
chr11:26770988	11	26769988	26771988	0	1	11	18	22	NA
11_LDB_26780240_26783934	11	26780240	26783934	1	2	1	12	13	NA
11_LDB_26920311_26923372	11	26920311	26923372	2	3	0	9	13	NA
11_LDB_26934681_26938139	11	26934681	26938139	2	3	1	11	13	NA
chr11:26941789	11	26940789	26942789	NA	2	0	9	11	NA
11_LDB_26944797_26947908	11	26944797	26947908	2	3	1	12	13	NA
11_LDB_26950960_26989615	11	26950960	26989615	2	3	1	8	12	NA
12_LDB_14680_164524	12	14680	164524	4	4	0	1	9	NA
12_LDB_252923_339411	12	252923	339411	2	3	0	1	9	NA
12_LDB_2266042_2272503	12	2266042	2272503	0	1	16	23	24	NA
12_LDB_7665890_7725989	12	7665890	7725989	0	1	10	19	22	NA
12_LDB_9366510_9420504	12	9366510	9420504	0	1	8	17	20	NA
12_LDB_9427834_9524696	12	9427834	9524696	0	1	8	17	20	NA
12_LDB_9763224_9782428	12	9763224	9782428	0	1	8	17	19	NA
12_LDB_9796335_9960628	12	9796335	9960628	0	1	7	14	18	NA
12_LDB_9964436_10764318	12	9964436	10764318	1	1	3	10	19	Pita(Blast)
12_LDB_12229238_13028661	12	12229238	13028661	2	4	1	3	11	NA
12_LDB_13066658_13866656	12	13066658	13866656	1	1	15	15	23	NA
12_LDB_17667699_18059674	12	17667699	18059674	2	1	2	6	18	NA
12_LDB_18865830_18912898	12	18865830	18912898	0	1	9	15	23	NA
12_LDB_23633324_24017410	12	23633324	24017410	0	1	10	20	21	NA
chr12:27078248	12	27077248	27079248	0	1	11	23	25	NA
12_LDB_27086668_27261886	12	27086668	27261886	0	1	9	16	22	NA
12_LDB_27296857_27350358	12	27296857	27350358	0	1	9	16	22	NA
chr12:27357762	12	27356762	27358762	0	1	14	23	24	NA
12_LDB_27362093_27526131	12	27362093	27526131	0	1	9	16	21	NA
