## Supplemental File 1 for "Gene disruption by structural mutations drives selection in US rice breeding over the last century"

### Sheet: data
Merged_Accession	Sequencing_Accession	Seq_Acc_Mod	ReadLength	SequencingBatch	SingleCopyCounts	HapGenomeSizeBBmap	HapGenomeSizeGScope	Source	Filtered_Accession	Truncated_Accession	ID	ReleaseDate	Location_source	lat	long	TruncLocation	GrainType	GrainTypeCorrupt	Notes
US_L202	305143_L202	n305143_L202	100	NA	11	448936171	402745837	US	US_L202	US_L202	US_0089	1983	United States, California	34.8573	-118.149	California	LONG-GRAIN	LONG-GRAIN	USA rice pedigree
US_Caloro	305151_Caloro	n305151_Caloro	100	NA	17	422965599	401950637	US	US_Caloro	US_Caloro	US_0092	1908	United States, California	34.8573	-118.149	California	SHORT-GRAIN	LONG-GRAIN	USA rice pedigree
US_Colusa	305035_Colusa	n305035_Colusa	100	NA	17	411484925	391439324	US	US_Colusa	US_Colusa	US_0041	1917	United States, California	34.8573	-118.149	California	SHORT-GRAIN	LONG-GRAIN	USA rice pedigree
US_M205	M205_69_S18	M205_69_S18	150	NA	19	420661322	390802474	US	US_M205	US_M205	US_3406	2000	United States, California	34.8573	-118.149	California	MEDIUM-GRAIN	MEDIUM-GRAIN	USA rice pedigree
US_M202	M202_73_S16	M202_73_S16	150	NA	22	422987161	396011417	US	US_M202	US_M202	US_3405	1985	United States, California	34.8573	-118.149	California	MEDIUM-GRAIN	LONG-GRAIN	USA rice pedigree
US_M-102	304459_M-102_21_S21	n304459_M_102_21_S21	150	NA	25	420548128	395938802	US	US_M-102	US_M-102	US_0030	1987	United States, California	34.8573	-118.149	California	MEDIUM-GRAIN	MEDIUM-GRAIN	USA rice pedigree
US_M-204	304079_M-204_11_S26	n304079_M_204_11_S26	150	NA	26	431112066	400201734	US	US_M-204	US_M-204	US_0018	1992	United States, California	34.8573	-118.149	California	MEDIUM-GRAIN	LONG-GRAIN	USA rice pedigree
US_M-301	304138_M-301_12_S20	n304138_M_301_12_S20	150	NA	26	418261108	387072133	US	US_M-301	US_M-301	US_0019	1980	United States, California	34.8573	-118.149	California	MEDIUM-GRAIN	LONG-GRAIN	USA rice pedigree
US_M-401	304409_M-401_19_S15	n304409_M_401_19_S15	150	NA	27	414427966	393992219	US	US_M-401	US_M-401	US_0028	1981	United States, California	34.8573	-118.149	California	MEDIUM-GRAIN	MEDIUM-GRAIN	USA rice pedigree
US_M5	304350_M5_18_S33	n304350_M5_18_S33	150	NA	27	409086536	393207441	US	US_M5	US_M5	US_0026	1973	United States, California	34.8573	-118.149	California	MEDIUM-GRAIN	LONG-GRAIN	USA rice pedigree
US_A301	305001_A-301_22_S9	n305001_A_301_22_S9	150	NA	29	418371059	401408099	US	US_A301	US_A301	US_0031	1987	United States, California	34.8573	-118.149	California	LONG-GRAIN	LONG-GRAIN	USA rice pedigree
US_M9	304037_M9_9_S14	n304037_M9_9_S14	150	NA	29	418116943	391998409	US	US_M9	US_M9	US_0015	1976	United States, California	34.8573	-118.149	California	MEDIUM-GRAIN	MEDIUM-GRAIN	USA rice pedigree
US_L-205	304276_L-205_17_S8	n304276_L_205_17_S8	150	NA	31	424706211	401527201	US	US_L-205	US_L-205	US_0024	1999	United States, California	34.8573	-118.149	California	LONG-GRAIN	MEDIUM-GRAIN	USA rice pedigree
US_Calrose	305019_CALROSE_29_S28	n305019_CALROSE_29_S28	150	NA	32	406536586	387613483	US	US_Calrose	US_Calrose	US_0038	1948	United States, California	34.8573	-118.149	California	MEDIUM-GRAIN	LONG-GRAIN	USA rice pedigree
US_CS_M3	CS_M3_301034_VE	CS_M3_301034_VE	150	NA	32	422369616	407964086	US	US_CS_M3	US_CS_M3	US_0381	1968	United States, California	34.8573	-118.149	California	MEDIUM-GRAIN	EXTRA-LONG-GRAIN	USA rice pedigree
US_L201	L201_305053_VER	L201_305053_VER	150	NA	32	419889071	409262109	US	US_L201	US_L201	US_3393	1979	United States, California	34.8573	-118.149	California	LONG-GRAIN	MEDIUM-GRAIN	USA rice pedigree
US_Calady	Calady_304077_V	Calady_304077_V	150	NA	36	424274721	413672720	US	US_Calady	US_Calady	US_0355	1934	United States, California	34.8573	-118.149	California	MEDIUM-GRAIN	SHORT-GRAIN	USA rice pedigree
US_M201	M201_304075_VER	M201_304075_VER	150	NA	36	426531747	417497092	US	US_M201	US_M201	US_3404	1982	United States, California	34.8573	-118.149	California	MEDIUM-GRAIN	MEDIUM-GRAIN	USA rice pedigree
US_Calrose_76	304211_CALROSE76_15_S8	n304211_CALROSE76_15_S8	150	NA	37	403358901	389576512	US	US_Calrose_76	US_Calrose	US_0022	1976	United States, California	34.8573	-118.149	California	MEDIUM-GRAIN	MEDIUM-GRAIN	USA rice pedigree
US_Earlirose	Earlirose_9672_	Earlirose_9672_	150	NA	37	420329218	410401420	US	US_Earlirose	US_Earliro	US_0705	1967	United States, California	34.8573	-118.149	California	MEDIUM-GRAIN	MEDIUM-GRAIN	USA rice pedigree
US_M7	304039_M7_10_S1	n304039_M7_10_S1	150	NA	37	401158460	380771296	US	US_M7	US_M7	US_0016	1977	United States, California	34.8573	-118.149	California	MEDIUM-GRAIN	LONG-GRAIN	USA rice pedigree
US_Terso	Terso_612583_VE	Terso_612583_VE	150	NA	39	416143784	403997851	US	US_Terso	US_Terso	US_3456	1976	United States, California	34.8573	-118.149	California	MEDIUM-GRAIN	LONG-GRAIN	USA rice pedigree
US_Calpearl	Calpearl_600874	Calpearl_600874	150	NA	44	419680352	409679921	US	US_Calpearl	US_Calpear	US_0356	1982	United States, California	34.8573	-118.149	California	SHORT-GRAIN	SHORT-GRAIN	USA rice pedigree
US_BLUEBONNET_50	304383_BLUEBONNET	n304383_BLUEBONNET	100	NA	12	449177476	396368249	US	US_BLUEBONNET_50	US_BLUEBON	US_0027	1951	United States, Texas	31.2504	-99.2506	MidSouth	LONG-GRAIN	LONG-GRAIN	USA rice pedigree
US_Lacrosse	305141_Lacrosse	n305141_Lacrosse	100	NA	12	453574138	405333474	US	US_Lacrosse	US_Lacross	US_0087	1949	United States, Louisiana	31.0005	-92.0004	MidSouth	MEDIUM-GRAIN	MEDIUM-GRAIN	USA rice pedigree
US_Edith	305126_Edith	n305126_Edith	100	NA	13	438513367	405218064	US	US_Edith	US_Edith	US_0081	1916	United States, Louisiana	31.0005	-92.0004	MidSouth	LONG-GRAIN	SHORT-GRAIN	USA rice pedigree
US_Lady_Wright_Selection	305130_Lady	n305130_Lady	100	NA	13	459020324	404449886	US	US_Lady_Wright_Selection	US_Lady_Wr	US_0084	1922	United States, Louisiana	31.0005	-92.0004	MidSouth	LONG-GRAIN	MEDIUM-GRAIN	USA rice pedigree
US_Leah	305115_Leah	n305115_Leah	100	NA	13	436070829	407182143	US	US_Leah	US_Leah	US_0079	1981	United States, Louisiana	31.0005	-92.0004	MidSouth	LONG-GRAIN	MEDIUM-GRAIN	USA rice pedigree
US_Nira	305133_Nira	n305133_Nira	100	NA	13	451098198	418234407	US	US_Nira	US_Nira	US_0085	1932	United States, Louisiana	31.0005	-92.0004	MidSouth	LONG-GRAIN	MEDIUM-GRAIN	USA rice pedigree
US_DAWN	305036_DAWN	n305036_DAWN	100	NA	14	428401581	390384103	US	US_DAWN	US_DAWN	US_0042	1966	United States, Texas	31.2504	-99.2506	MidSouth	LONG-GRAIN	LONG-GRAIN	USA rice pedigree
US_HILL_LONG_GRAIN	305046_HILL	n305046_HILL	100	NA	14	427176980	401247074	US	US_HILL_LONG_GRAIN	US_HILL_LO	US_0045	1954	United States, Texas	31.2504	-99.2506	MidSouth	LONG-GRAIN	LONG-GRAIN	USA rice pedigree
US_REXORO	301586_REXORO	n301586_REXORO	100	NA	14	437398963	404265879	US	US_REXORO	US_REXORO	US_0010	1911	United States, Louisiana	31.0005	-92.0004	MidSouth	LONG-GRAIN	MEDIUM-GRAIN	USA rice pedigree
US_Blue_Rose	301018_Blue	n301018_Blue	100	NA	15	429711023	405269193	US	US_Blue_Rose	US_Blue_Ro	US_0004	1911	United States, Louisiana	31.0005	-92.0004	MidSouth	MEDIUM-GRAIN	LONG-GRAIN	USA rice pedigree
US_ZENITH	305100_ZENITH	n305100_ZENITH	100	NA	15	417466815	400878686	US	US_ZENITH	US_ZENITH	US_0073	1936	United States, Arkansas	33.6089	-91.2074	MidSouth	MEDIUM-GRAIN	MEDIUM-GRAIN	USA rice pedigree
US_Adair	302405_ADAIR_5_S7	n302405_ADAIR_5_S7	150	NA	16	439261750	405398723	US	US_Adair	US_Adair	US_0011	1993	United States, Arkansas	33.6089	-91.2074	MidSouth	LONG-GRAIN	LONG-GRAIN	USA rice pedigree
US_Alan	302406_ALAN_6_S19	n302406_ALAN_6_S19	150	NA	16	445921588	395554944	US	US_Alan	US_Alan	US_0012	1990	United States, Arkansas	33.6089	-91.2074	MidSouth	LONG-GRAIN	LONG-GRAIN	USA rice pedigree
US_VISTA	305099_VISTA	n305099_VISTA	100	NA	17	411734944	394483836	US	US_VISTA	US_VISTA	US_0072	1966	United States, Louisiana	31.0005	-92.0004	MidSouth	MEDIUM-GRAIN	LONG-GRAIN	USA rice pedigree
US_Dellrose	302435_DELLROSE_7_S13	n302435_DELLROSE_7_S13	150	NA	19	427067328	394444935	US	US_Dellrose	US_Dellros	US_0013	1996	United States, Louisiana	31.0005	-92.0004	MidSouth	LONG-GRAIN	LONG-GRAIN	USA rice pedigree
US_Fortuna_	305107_Fortuna	n305107_Fortuna	100	NA	19	414660700	396726566	US	US_Fortuna_	US_Fortuna	US_0076	1905	United States, Louisiana	31.0005	-92.0004	MidSouth	LONG-GRAIN	LONG-GRAIN	USA rice pedigree
US_Gulfrose	305044_Gulfrose	n305044_Gulfrose	100	NA	19	410123980	395746547	US	US_Gulfrose	US_Gulfros	US_0044	1960	United States, Texas	31.2504	-99.2506	MidSouth	MEDIUM-GRAIN	LONG-GRAIN	USA rice pedigree
US_Melrose	305062_MELROSE_39_S2	n305062_MELROSE_39_S2	150	NA	20	425492655	390839085	US	US_Melrose	US_Melrose	US_0051	1979	United States, Texas	31.2504	-99.2506	MidSouth	MEDIUM-GRAIN	LONG-GRAIN	USA rice pedigree
US_Early_-Farmbuster-	EarlyFarmbuster_72_S48	EarlyFarmbuster_72_S48	150	NA	21	430826933	405904091	US	US_Early_-Farmbuster-	US_Early_-	US_0706	1991	United States, Arkansas	33.6089	-91.2074	MidSouth	LONG-GRAIN	LONG-GRAIN	parent in new mapping pop
US_Newrex	305071_NEWREX_43_S3	n305071_NEWREX_43_S3	150	NA	21	426028644	399631340	US	US_Newrex	US_Newrex	US_0055	1979	United States, Texas	31.2504	-99.2506	MidSouth	LONG-GRAIN	LONG-GRAIN	USA rice pedigree
US_TORO-2	305095_TORO-2_56_S4	n305095_TORO_2_56_S4	150	NA	21	432118433	395620437	US	US_TORO-2	US_TORO-2	US_0069	1982	United States, Louisiana	31.0005	-92.0004	MidSouth	LONG-GRAIN	LONG-GRAIN	USA rice pedigree
US_BOND	305014_BOND_26_S22	n305014_BOND_26_S22	150	NA	22	420580174	396693727	US	US_BOND	US_BOND	US_0035	1983	United States, Arkansas	33.6089	-91.2074	MidSouth	LONG-GRAIN	LONG-GRAIN	USA rice pedigree
US_Century_Patna_231	305022_CenturyPat_30_S43	n305022_CenturyPat_30_S43	150	NA	22	424207918	398961396	US	US_Century_Patna_231	US_Century	US_0039	1951	United States, Texas	31.2504	-99.2506	MidSouth	LONG-GRAIN	MEDIUM-GRAIN	USA rice pedigree
US_Texmont	302526_TEXMONT_8_S7	n302526_TEXMONT_8_S7	150	NA	22	422881286	398930122	US	US_Texmont	US_Texmont	US_0014	1993	United States, Texas	31.2504	-99.2506	MidSouth	LONG-GRAIN	LONG-GRAIN	USA rice pedigree
US_Caffey	305018_Caffey_28_S9	n305018_Caffey_28_S9	150	NA	23	418509411	389824487	US	US_Caffey	US_Caffey	US_0037	2011	United States, Louisiana	31.0005	-92.0004	MidSouth	MEDIUM-GRAIN	MEDIUM-GRAIN	USA rice pedigree
US_Pirogue	305076_PlROGUE_45_S11	n305076_PlROGUE_45_S11	150	NA	23	413533452	384733837	US	US_Pirogue	US_Pirogue	US_0057	2004	United States, Louisiana	31.0005	-92.0004	MidSouth	SHORT-GRAIN	MEDIUM-GRAIN	USA rice pedigree
US_Banks	305008_BANKS_24_S15	n305008_BANKS_24_S15	150	NA	24	417586534	398791867	US	US_Banks	US_Banks	US_0033	2004	United States, Arkansas	33.6089	-91.2074	MidSouth	LONG-GRAIN	MEDIUM-GRAIN	USA rice pedigree
US_Jodon	305051_JODON_35_S10	n305051_JODON_35_S10	150	NA	24	416757224	391973525	US	US_Jodon	US_Jodon	US_0047	1995	United States, Louisiana	31.0005	-92.0004	MidSouth	LONG-GRAIN	LONG-GRAIN	USA rice pedigree
US_Orion	305075_ORION_44_S39	n305075_ORION_44_S39	150	NA	24	409817244	387778390	US	US_Orion	US_Orion	US_0056	1991	United States, Arkansas	33.6089	-91.2074	MidSouth	MEDIUM-GRAIN	LONG-GRAIN	USA rice pedigree
US_Priscilla	305078_PRISCILLA_47_S3	n305078_PRISCILLA_47_S3	150	NA	24	416119178	396102657	US	US_Priscilla	US_Priscil	US_0059	1997	United States, Mississippi	32.7504	-89.7504	MidSouth	LONG-GRAIN	LONG-GRAIN	USA rice pedigree
US_Taggart	305089_Taggart_54_S22	n305089_Taggart_54_S22	150	NA	24	440541338	416441905	US	US_Taggart	US_Taggart	US_0066	2009	United States, Arkansas	33.6089	-91.2074	MidSouth	LONG-GRAIN	SHORT-GRAIN	USA rice pedigree
US_Colorado	305034_Colorado_31_S37	n305034_Colorado_31_S37	150	NA	25	414427652	394115778	US	US_Colorado	US_Colorad	US_0040	2012	United States, Texas	31.2504	-99.2506	MidSouth	LONG-GRAIN	SHORT-GRAIN	USA rice pedigree
US_Rex	305079_REX_48_S12	n305079_REX_48_S12	150	NA	25	430616740	394114770	US	US_Rex	US_Rex	US_0060	2010	United States, Mississippi	32.7504	-89.7504	MidSouth	LONG-GRAIN	LONG-GRAIN	USA rice pedigree
US_Antonio	305005_Antonio_23_S21	n305005_Antonio_23_S21	150	NA	26	424231789	403588344	US	US_Antonio	US_Antonio	US_0032	2012	United States, Texas	31.2504	-99.2506	MidSouth	LONG-GRAIN	SHORT-GRAIN	USA rice pedigree
US_Maybelle	305060_MAYBELLE_37_S17	n305060_MAYBELLE_37_S17	150	NA	26	416998611	393843352	US	US_Maybelle	US_Maybell	US_0049	1990	United States, Texas	31.2504	-99.2506	MidSouth	LONG-GRAIN	LONG-GRAIN	USA rice pedigree
US_Medark	305061_MEDARK_38_S2	n305061_MEDARK_38_S2	150	NA	26	422546853	398980101	US	US_Medark	US_Medark	US_0050	2004	United States, Arkansas	33.6089	-91.2074	MidSouth	MEDIUM-GRAIN	LONG-GRAIN	USA rice pedigree
US_STG06L-35-061	305088_STG06L-35-061_53_S34	n305088_STG06L_35_061_53_S34	150	NA	26	429062372	410100521	US	US_STG06L-35-061	US_STG06L-	US_0065	2013	United States, Arkansas	33.6089	-91.2074	MidSouth	LONG-GRAIN	LONG-GRAIN	USA rice pedigree
US_TORO	305094_TORO_55_S46	n305094_TORO_55_S46	150	NA	26	424683126	403998654	US	US_TORO	US_TORO	US_0068	1955	United States, Louisiana	31.0005	-92.0004	MidSouth	LONG-GRAIN	MEDIUM-GRAIN	USA rice pedigree
US_Vegold	305098_VEGOLD_58_S12	n305098_VEGOLD_58_S12	150	NA	26	430975910	401990448	US	US_Vegold	US_Vegold	US_0071	1957	United States, Arkansas	33.6089	-91.2074	MidSouth	LONG-GRAIN	SHORT-GRAIN	USA rice pedigree
US_TEBONNET	305090_TEBONNET	n305090_TEBONNET	100	NA	26	412151060	398389729	US	US_TEBONNET	US_TEBONNE	US_0067	1984	United States, Arkansas	33.6089	-91.2074	MidSouth	LONG-GRAIN	SHORT-GRAIN	USA rice pedigree
US_Belle_Patna	Belle_Patna_305	Belle_Patna_305	150	NA	27	418290981	404486641	US	US_Belle_Patna	US_Belle_P	US_0345	1961	United States, Texas	31.2504	-99.2506	MidSouth	LONG-GRAIN	LONG-GRAIN	USA rice pedigree
US_Bellemont	Bellemont_30501	Bellemont_30501	150	NA	27	425437064	411219402	US	US_Bellemont	US_Bellemo	US_0344	1983	United States, Texas	31.2504	-99.2506	MidSouth	LONG-GRAIN	LONG-GRAIN	USA rice pedigree
US_Brazos	305017_BRAZOS_27_S1	n305017_BRAZOS_27_S1	150	NA	27	564441305	544331151	US	US_Brazos	US_Brazos	US_0036	1971	United States, Texas	31.2504	-99.2506	MidSouth	MEDIUM-GRAIN	LONG-GRAIN	USA rice pedigree
US_Kaybonnet	Kaybonnet_30140	Kaybonnet_30140	150	NA	27	432947190	414756647	US	US_Kaybonnet	US_Kaybonn	US_3387	1994	United States, Arkansas	33.6089	-91.2074	MidSouth	LONG-GRAIN	MEDIUM-GRAIN	USA rice pedigree
US_Millie	305066_MILLIE_40_S29	n305066_MILLIE_40_S29	150	NA	27	418712495	395391838	US	US_Millie	US_Millie	US_0052	1990	United States, Arkansas	33.6089	-91.2074	MidSouth	LONG-GRAIN	MEDIUM-GRAIN	USA rice pedigree
US_T007	T007_9881_VER93	T007_9881_VER93	150	NA	27	424487243	410170285	US	US_T007	US_T007	US_3450	1971	United States, Texas	31.2504	-99.2506	MidSouth	LONG-GRAIN	LONG-GRAIN	USA rice pedigree
US_CI9187	CI9187_9187_VER	CI9187_9187_VER	150	NA	28	443519675	426820757	US	US_CI9187	US_CI9187	US_0364	1954	United States, Arkansas	33.6089	-91.2074	MidSouth	LONG-GRAIN	SHORT-GRAIN	USA rice pedigree
US_Deltabelle	Deltabelle_67_S36	Deltabelle_67_S36	150	NA	28	418077308	397802917	US	US_Deltabelle	US_Deltabe	US_0702	2009	United States, Texas	31.2504	-99.2506	MidSouth	LONG-GRAIN	LONG-GRAIN	USA rice pedigree
US_Katy	Katy_301419_VER	Katy_301419_VER	150	NA	28	425810756	414048278	US	US_Katy	US_Katy	US_3386	1989	United States, Arkansas	33.6089	-91.2074	MidSouth	LONG-GRAIN	LONG-GRAIN	USA rice pedigree
US_Presidio	305077_Presidio_46_S18	n305077_Presidio_46_S18	150	NA	28	416615089	388352742	US	US_Presidio	US_Presidi	US_0058	2005	United States, Texas	31.2504	-99.2506	MidSouth	LONG-GRAIN	LONG-GRAIN	USA rice pedigree
US_Early_Prolific	Early_Prolific_	Early_Prolific_	150	NA	29	425338382	412145571	US	US_Early_Prolific	US_Early_P	US_0707	1926	United States, Louisiana	31.0005	-92.0004	MidSouth	MEDIUM-GRAIN	LONG-GRAIN	USA rice pedigree
US_Jacinto	304450_JACINTO_20_S27	n304450_JACINTO_20_S27	150	NA	29	407749860	393952124	US	US_Jacinto	US_Jacinto	US_0029	1999	United States, Texas	31.2504	-99.2506	MidSouth	LONG-GRAIN	MEDIUM-GRAIN	USA rice pedigree
US_TP49	305150_TP49_66_S24	n305150_TP49_66_S24	150	NA	29	415534394	396199809	US	US_TP49	US_TP49	US_0091	1954	United States, Texas	31.2504	-99.2506	MidSouth	LONG-GRAIN	LONG-GRAIN	USA rice pedigree
US_Bluebonnet	305013_BLUEBONNET_25_S10	n305013_BLUEBONNET_25_S10	150	NA	30	416206458	396921799	US	US_Bluebonnet	US_Bluebon	US_0034	1944	United States, Texas	31.2504	-99.2506	MidSouth	LONG-GRAIN	LONG-GRAIN	USA rice pedigree
US_Jefferson	Jefferson_30140	Jefferson_30140	150	NA	30	439031350	421382827	US	US_Jefferson	US_Jeffers	US_3381	1996	United States, Texas	31.2504	-99.2506	MidSouth	LONG-GRAIN	MEDIUM-GRAIN	USA rice pedigree
US_Lafitte	305056_LAFITTE_36_S11	n305056_LAFITTE_36_S11	150	NA	30	409184193	390194367	US	US_Lafitte	US_Lafitte	US_0048	1996	United States, Louisiana	31.0005	-92.0004	MidSouth	MEDIUM-GRAIN	MEDIUM-GRAIN	USA rice pedigree
US_Magnolia	Magnolia_8318_V	Magnolia_8318_V	150	NA	30	413818472	401888749	US	US_Magnolia	US_Magnoli	US_3407	1945	United States, Louisiana	31.0005	-92.0004	MidSouth	MEDIUM-GRAIN	MEDIUM-GRAIN	USA rice pedigree
US_Rexmont	305081_REXMONT_49_S23	n305081_REXMONT_49_S23	150	NA	30	428901265	404157382	US	US_Rexmont	US_Rexmont	US_0061	1986	United States, Texas	31.2504	-99.2506	MidSouth	LONG-GRAIN	LONG-GRAIN	USA rice pedigree
US_Skybonnet	305086_SKYBONNET_52_S4	n305086_SKYBONNET_52_S4	150	NA	30	423404162	406930650	US	US_Skybonnet	US_Skybonn	US_0064	1983	United States, Texas	31.2504	-99.2506	MidSouth	LONG-GRAIN	LONG-GRAIN	USA rice pedigree
US_Sunbonnet	304193_SUNBONNET_14_S14	n304193_SUNBONNET_14_S14	150	NA	30	414049358	392664571	US	US_Sunbonnet	US_Sunbonn	US_0021	1953	United States, Louisiana	31.0005	-92.0004	MidSouth	LONG-GRAIN	LONG-GRAIN	USA rice pedigree
US_CI9570	CI9570_9570_VER	CI9570_9570_VER	150	NA	31	423005475	413245687	US	US_CI9570	US_CI9570	US_0368	1963	United States, Texas	31.2504	-99.2506	MidSouth	LONG-GRAIN	LONG-GRAIN	USA rice pedigree
US_Neptune	305069_NEPTUNE_42_S45	n305069_NEPTUNE_42_S45	150	NA	31	409457501	392655492	US	US_Neptune	US_Neptune	US_0054	2010	United States, Louisiana	31.0005	-92.0004	MidSouth	MEDIUM-GRAIN	MEDIUM-GRAIN	USA rice pedigree
US_Sabine	305084_SABINE_50_S16	n305084_SABINE_50_S16	150	NA	31	428717233	409057182	US	US_Sabine	US_Sabine	US_0062	2005	United States, Texas	31.2504	-99.2506	MidSouth	LONG-GRAIN	LONG-GRAIN	USA rice pedigree
US_Sierra	305085_Sierra_51_S40	n305085_Sierra_51_S40	150	NA	31	424985914	411303315	US	US_Sierra	US_Sierra	US_0063	2002	United States, Texas	31.2504	-99.2506	MidSouth	LONG-GRAIN	LONG-GRAIN	USA rice pedigree
US_Starbonnet	Starbonnet_3050	Starbonnet_3050	150	NA	31	416473778	408058676	US	US_Starbonnet	US_Starbon	US_3449	1967	United States, Arkansas	33.6089	-91.2074	MidSouth	LONG-GRAIN	LONG-GRAIN	USA rice pedigree
US_Pecos	Pecos_305128_VE	Pecos_305128_VE	150	NA	32	420292741	408136141	US	US_Pecos	US_Pecos	US_3434	1983	United States, Texas	31.2504	-99.2506	MidSouth	MEDIUM-GRAIN	MEDIUM-GRAIN	USA rice pedigree
US_Bonnet_73	Bonnet_73_30501	Bonnet_73_30501	150	NA	32	421331534	406842108	US	US_Bonnet_73	US_Bonnet_	US_0351	1967	United States, Arkansas	33.6089	-91.2074	MidSouth	LONG-GRAIN	LONG-GRAIN	USA rice pedigree
US_CI9841	CI9841_304192_V	CI9841_304192_V	150	NA	32	418154769	408623407	US	US_CI9841	US_CI9841	US_0372	1971	United States, Arkansas	33.6089	-91.2074	MidSouth	LONG-GRAIN	LONG-GRAIN	USA rice pedigree
US_Nortai	Nortai_304395_V	Nortai_304395_V	150	NA	32	420711465	409093113	US	US_Nortai	US_Nortai	US_3423	1972	United States, Arkansas	33.6089	-91.2074	MidSouth	MEDIUM-GRAIN	LONG-GRAIN	USA rice pedigree
US_Nova_66	Nova_66_305073_	Nova_66_305073_	150	NA	32	428226317	412342252	US	US_Nova_66	US_Nova_66	US_3425	1966	United States, Arkansas	33.6089	-91.2074	MidSouth	MEDIUM-GRAIN	LONG-GRAIN	USA rice pedigree
US_CI9695	CI9695_9695_VER	CI9695_9695_VER	150	NA	33	422919143	413498858	US	US_CI9695	US_CI9695	US_0370	1968	United States, Arkansas	33.6089	-91.2074	MidSouth	LONG-GRAIN	LONG-GRAIN	USA rice pedigree
US_Palmyra	304259_PALMYRA_16_S32	n304259_PALMYRA_16_S32	150	NA	33	411859159	395073023	US	US_Palmyra	US_Palmyra	US_0023	1960	United States, Missouri	38.2503	-92.5005	MidSouth	MEDIUM-GRAIN	MEDIUM-GRAIN	USA rice pedigree
US_Rosemont	Rosemont_301405	Rosemont_301405	150	NA	33	415113687	404398352	US	US_Rosemont	US_Rosemon	US_3444	1993	United States, Texas	31.2504	-99.2506	MidSouth	LONG-GRAIN	LONG-GRAIN	USA rice pedigree
US_V7817	305097_V7817_57_S23	n305097_V7817_57_S23	150	NA	33	442336979	427840276	US	US_V7817	US_V7817	US_0070	1989	United States, Texas	31.2504	-99.2506	MidSouth	LONG-GRAIN	LONG-GRAIN	USA rice pedigree
US_Bluebelle	Bluebelle_30501	Bluebelle_30501	150	NA	34	419863253	409432721	US	US_Bluebelle	US_Bluebel	US_0349	1962	United States, Texas	31.2504	-99.2506	MidSouth	LONG-GRAIN	MEDIUM-GRAIN	USA rice pedigree
US_CI9453	CI9453_304060_V	CI9453_304060_V	150	NA	34	422025488	410955322	US	US_CI9453	US_CI9453	US_0365	1960	United States, Arkansas	33.6089	-91.2074	MidSouth	MEDIUM-GRAIN	MEDIUM-GRAIN	USA rice pedigree
US_Cybonnet	305106_Cybonnet_59_S17	n305106_Cybonnet_59_S17	150	NA	34	414781875	395768230	US	US_Cybonnet	US_Cybonne	US_0075	2004	United States, Arkansas	33.6089	-91.2074	MidSouth	LONG-GRAIN	LONG-GRAIN	USA rice pedigree
US_Drew	305040_DREW_33_S44	n305040_DREW_33_S44	150	NA	34	413690841	399212687	US	US_Drew	US_Drew	US_0043	1996	United States, Arkansas	33.6089	-91.2074	MidSouth	LONG-GRAIN	LONG-GRAIN	USA rice pedigree
US_Gulfmont	Gulfmont_305043	Gulfmont_305043	150	NA	34	423532573	412249441	US	US_Gulfmont	US_Gulfmon	US_0897	1986	United States, Texas	31.2504	-99.2506	MidSouth	LONG-GRAIN	SHORT-GRAIN	USA rice pedigree
US_Saturn	Saturn_301131_V	Saturn_301131_V	150	NA	34	410273648	400784879	US	US_Saturn	US_Saturn	US_3446	1964	United States, Louisiana	31.0005	-92.0004	MidSouth	MEDIUM-GRAIN	LONG-GRAIN	USA rice pedigree
US_Arkrose	Arkrose_305007_	Arkrose_305007_	150	NA	35	415818290	406389877	US	US_Arkrose	US_Arkrose	US_0095	1942	United States, Arkansas	33.6089	-91.2074	MidSouth	MEDIUM-GRAIN	LONG-GRAIN	USA rice pedigree
US_CI9515	CI9515_304413_V	CI9515_304413_V	150	NA	35	424768341	412345929	US	US_CI9515	US_CI9515	US_0366	1954	United States, Texas	31.2504	-99.2506	MidSouth	LONG-GRAIN	LONG-GRAIN	USA rice pedigree
US_CI9701	CI9701_304086_V	CI9701_304086_V	150	NA	35	424986714	413308167	US	US_CI9701	US_CI9701	US_0371	1968	United States, Arkansas	33.6089	-91.2074	MidSouth	LONG-GRAIN	LONG-GRAIN	USA rice pedigree
US_Della	305127_Della_63_S35	n305127_Della_63_S35	150	NA	35	411359914	395891354	US	US_Della	US_Della	US_0082	1973	United States, Louisiana	31.0005	-92.0004	MidSouth	LONG-GRAIN	MEDIUM-GRAIN	USA rice pedigree
US_Jackson	305048_JACKSON_34_S38	n305048_JACKSON_34_S38	150	NA	35	408389992	392903149	US	US_Jackson	US_Jackson	US_0046	1996	United States, Mississippi	32.7504	-89.7504	MidSouth	LONG-GRAIN	LONG-GRAIN	USA rice pedigree
US_Nova	Nova_301106_VER	Nova_301106_VER	150	NA	35	431365190	417807317	US	US_Nova	US_Nova	US_3426	1963	United States, Arkansas	33.6089	-91.2074	MidSouth	MEDIUM-GRAIN	LONG-GRAIN	USA rice pedigree
US_Newbonnet	Newbonnet_30507	Newbonnet_30507	150	NA	36	422059165	408762800	US	US_Newbonnet	US_Newbonn	US_3419	1983	United States, Arkansas	33.6089	-91.2074	MidSouth	LONG-GRAIN	MEDIUM-GRAIN	USA rice pedigree
US_Short_Strawed_Starbonnet	Short_Strawed_S	Short_Strawed_S	150	NA	36	412522634	404038074	US	US_Short_Strawed_Starbonnet	US_Short_S	US_3447	1969	United States, Arkansas	33.6089	-91.2074	MidSouth	LONG-GRAIN	MEDIUM-GRAIN	USA rice pedigree
US_71Cr_5038	71Cr_5038_30424	n71Cr_5038_30424	150	NA	37	421095226	411024841	US	US_71Cr_5038	US_71Cr_50	US_0001	1972	United States, Louisiana	31.0005	-92.0004	MidSouth	LONG-GRAIN	MEDIUM-GRAIN	USA rice pedigree
US_Labelle	Labelle_305054_	Labelle_305054_	150	NA	37	420192437	410845939	US	US_Labelle	US_Labelle	US_3396	1972	United States, Texas	31.2504	-99.2506	MidSouth	LONG-GRAIN	SHORT-GRAIN	USA rice pedigree
US_Lebonnet	Lebonnet_305057	Lebonnet_305057	150	NA	37	424864314	415177189	US	US_Lebonnet	US_Lebonne	US_3399	1971	United States, Texas	31.2504	-99.2506	MidSouth	LONG-GRAIN	MEDIUM-GRAIN	USA rice pedigree
US_Mercury	Mercury_305063_	Mercury_305063_	150	NA	37	415954902	403626409	US	US_Mercury	US_Mercury	US_3414	1987	United States, Louisiana	31.0005	-92.0004	MidSouth	MEDIUM-GRAIN	MEDIUM-GRAIN	USA rice pedigree
US_CI9122	CI9122_304249_V	CI9122_304249_V	150	NA	38	415142100	407508455	US	US_CI9122	US_CI9122	US_0363	1954	United States, Texas	31.2504	-99.2506	MidSouth	LONG-GRAIN	LONG-GRAIN	USA rice pedigree
US_CI9556	CI9556_304446_V	CI9556_304446_V	150	NA	38	416864557	408797473	US	US_CI9556	US_CI9556	US_0367	1963	United States, Arkansas	33.6089	-91.2074	MidSouth	LONG-GRAIN	LONG-GRAIN	USA rice pedigree
US_Mars	Mars_305059_VER	Mars_305059_VER	150	NA	38	421651416	408639274	US	US_Mars	US_Mars	US_3411	1973	United States, Arkansas	33.6089	-91.2074	MidSouth	MEDIUM-GRAIN	LONG-GRAIN	USA rice pedigree
US_CI9580	CI9580_304376_V	CI9580_304376_V	150	NA	40	416522614	408580234	US	US_CI9580	US_CI9580	US_0369	1964	United States, Arkansas	33.6089	-91.2074	MidSouth	MEDIUM-GRAIN	LONG-GRAIN	USA rice pedigree
US_Rexark	Rexark_305080_V	Rexark_305080_V	150	NA	42	423225993	413215064	US	US_Rexark	US_Rexark	US_3442	1947	United States, Arkansas	33.6089	-91.2074	MidSouth	LONG-GRAIN	LONG-GRAIN	USA rice pedigree
US_Rico_1	Rico_1_305082_V	Rico_1_305082_V	150	NA	42	412555189	405353202	US	US_Rico_1	US_Rico_1	US_3443	1986	United States, Texas	31.2504	-99.2506	MidSouth	MEDIUM-GRAIN	LONG-GRAIN	USA rice pedigree
US_Nato_	305067_NATO_41_S30	n305067_NATO_41_S30	150	NA	44	406754357	394614761	US	US_Nato_	US_Nato_	US_0053	1956	United States, Louisiana	31.0005	-92.0004	MidSouth	MEDIUM-GRAIN	LONG-GRAIN	USA rice pedigree
US_Northrose	Northrose_30507	Northrose_30507	150	NA	45	411329601	405029930	US	US_Northrose	US_Northro	US_3424	1962	United States, Arkansas	33.6089	-91.2074	MidSouth	MEDIUM-GRAIN	LONG-GRAIN	USA rice pedigree
US_Prelude	304175_PRELUDE_13_S20	n304175_PRELUDE_13_S20	150	NA	45	404163426	391585443	US	US_Prelude	US_Prelude	US_0020	1943	United States, Arkansas	33.6089	-91.2074	MidSouth	LONG-GRAIN	LONG-GRAIN	USA rice pedigree
US_CI12338	CI12338_12338_V	CI12338_12338_V	150	NA	50	417069794	409445183	US	US_CI12338	US_CI12338	US_0373	1958	United States, Louisiana	31.0005	-92.0004	MidSouth	LONG-GRAIN	LONG-GRAIN	USA rice pedigree
US_Nato	Nato_305067_VER	Nato_305067_VER	150	NA	52	414547125	407285146	US	US_Nato	US_Nato	US_3418	1956	United States, Louisiana	31.0005	-92.0004	MidSouth	MEDIUM-GRAIN	LONG-GRAIN	USA rice pedigree
US_Honduras	305104_Honduras	n305104_Honduras	100	NA	13	427959319	395372207	US	US_Honduras	US_Hondura	US_0074	1908	Honduras	15	-86.5	Other	LONG-GRAIN	LONG-GRAIN	USA rice pedigree
US_Sinampaga_Selection	305138_Sinampaga	n305138_Sinampaga	100	NA	13	432480070	398799649	US	US_Sinampaga_Selection	US_Sinampa	US_0086	1916	Philippines, Luzon	16	121	Other	LONG-GRAIN	MEDIUM-GRAIN	USA rice pedigree
US_TAINAN_IKU_487	304042_TAINAN	n304042_TAINAN	100	NA	13	452528369	394148065	US	US_TAINAN_IKU_487	US_TAINAN_	US_0017	1975	Taiwan	24	121	Other	LONG-GRAIN	LONG-GRAIN	USA rice pedigree
US_Shoemed	301135_Shoemed	n301135_Shoemed	100	NA	17	414342641	391024526	US	US_Shoemed	US_Shoemed	US_0006	1916	Philippines, Luzon	16	121	Other	MEDIUM-GRAIN	MEDIUM-GRAIN	USA rice pedigree
US_SLO17	305146_SLO17	n305146_SLO17	100	NA	17	426288781	411634685	US	US_SLO17	US_SLO17	US_0090	NA	India, Tamil Nadu	11	78	Other	MEDIUM-GRAIN	LONG-GRAIN	USA rice pedigree
US_Baldo	301254_Baldo_3_S19	n301254_Baldo_3_S19	150	NA	18	429287909	401442055	US	US_Baldo	US_Baldo	US_0008	1974	Italy, Lombardy	45.6667	9.5	Other	LONG-GRAIN	LONG-GRAIN	USA rice pedigree
US_PI312777	PI312777_68_S6	PI312777_68_S6	150	NA	18	440886116	408998928	US	US_PI312777	US_PI31277	US_3437	1966	Philippines, Luzon	16	121	Other	SHORT-GRAIN	LONG-GRAIN	parent in new mapping pop
US_C101A51	C101A51_71_S24	C101A51_71_S24	150	NA	19	448881733	418438271	US	US_C101A51	US_C101A51	US_0354	1994	Philippines, Luzon	16	121	Other	MEDIUM-GRAIN	MEDIUM-GRAIN	parent in new mapping pop
US_NSFTV_199	301190_NSFTV199_2_S25	n301190_NSFTV199_2_S25	150	NA	19	427450049	396250316	US	US_NSFTV_199	US_NSFTV_1	US_0007	NA	Bolivia	-17	-65	Other	SHORT-GRAIN	MEDIUM-GRAIN	parent in new mapping pop
US_Minghui_63	Minghui63_70_S42	Minghui63_70_S42	150	NA	21	452532255	422271598	US	US_Minghui_63	US_Minghui	US_3416	1996	China	35	105	Other	LONG-GRAIN	MEDIUM-GRAIN	parent in new mapping pop
US_Panda	301410_Panda_4_S31	n301410_Panda_4_S31	150	NA	21	422448816	399791041	US	US_Panda	US_Panda	US_0009	NA	Italy	42.8333	12.8333	Other	LONG-GRAIN	MEDIUM-GRAIN	USA rice pedigree
US_Early_Wataribune	305142_EarlyWatar_65_S6	n305142_EarlyWatar_65_S6	150	NA	22	420439633	391519425	US	US_Early_Wataribune	US_Early_W	US_0088	1913	Japan	35.6854	139.753	Other	SHORT-GRAIN	LONG-GRAIN	USA rice pedigree
US_KOSHIHIKARI	305119_Koshihhikari_62_S5	n305119_Koshihhikari_62_S5	150	NA	22	424581250	393491539	US	US_KOSHIHIKARI	US_KOSHIHI	US_0080	1987	Japan	35.6854	139.753	Other	SHORT-GRAIN	MEDIUM-GRAIN	USA rice pedigree
US_IguapeCateto	IguapeCateto_30	IguapeCateto_30	150	NA	24	436075101	415206112	US	US_IguapeCateto	US_IguapeC	US_0902	1947	Brazil, Sao Paulo	-23.5475	-46.6361	Other	MEDIUM-GRAIN	LONG-GRAIN	not sure?
US_BritishHondurasCreole	BritishHonduras	BritishHonduras	150	NA	26	424484848	410226514	US	US_BritishHondurasCreole	US_British	US_0353	1954	Belize	17.25	-88.75	Other	LONG-GRAIN	MEDIUM-GRAIN	Carolina Gold simile
US_WC-6	304298_WC-6	n304298_WC_6	100	NA	26	396878951	388195518	US	US_WC-6	US_WC-6	US_0025	1918	China, Jiangsu	33	120	Other	LONG-GRAIN	MEDIUM-GRAIN	USA rice pedigree
US_NSF_TV_89	NSF_TV_89_30108	NSF_TV_89_30108	150	NA	27	419034812	407511443	US	US_NSF_TV_89	US_NSF_TV_	US_3429	NA	Thailand	15	100	Other	MEDIUM-GRAIN	MEDIUM-GRAIN	parent in new mapping pop
US_Zhe_733	305129_Zhe733_64_S5	n305129_Zhe733_64_S5	150	NA	28	443951842	421755301	US	US_Zhe_733	US_Zhe_733	US_0083	NA	China, Zhejiang	29	120	Other	MEDIUM-GRAIN	MEDIUM-GRAIN	parent in new mapping pop
US_TTEP	TTEP_301593_VER	TTEP_301593_VER	150	NA	30	428325009	414962321	US	US_TTEP	US_TTEP	US_3458	1978	Vietnam	16.1667	107.833	Other	LONG-GRAIN	LONG-GRAIN	USA rice pedigree
US_Upland	Upland_301396_V	Upland_301396_V	150	NA	30	419393970	404965292	US	US_Upland	US_Upland	US_3459	1946	Micronesia, Pohnpei	6.978	158.209	Other	MEDIUM-GRAIN	MEDIUM-GRAIN	Carolina Gold simile
US_318	318_301367_VER9	n318_301367_VER9	150	NA	31	419195468	406922675	US	US_318	US_318	US_0003	1948	Turkey, Bursa	40.1927	29.084	Other	MEDIUM-GRAIN	LONG-GRAIN	not sure?
US_Pratao	Pratao_301193_V	Pratao_301193_V	150	NA	31	413415006	403536157	US	US_Pratao	US_Pratao	US_3441	1958	Brazil	-10	-55	Other	LONG-GRAIN	SHORT-GRAIN	not sure?
US_LAC23	LAC23_301091_VE	LAC23_301091_VE	150	NA	32	417905141	406109826	US	US_LAC23	US_LAC23	US_3397	1977	Liberia	6.5	-9.5	Other	LONG-GRAIN	SHORT-GRAIN	not sure?
US_Manzano	Manzano_301299_	Manzano_301299_	150	NA	32	426411120	411248828	US	US_Manzano	US_Manzano	US_3410	1978	Zaire	0	25	Other	MEDIUM-GRAIN	MEDIUM-GRAIN	Carolina Gold simile
US_Niquen	Niquen_301220_V	Niquen_301220_V	150	NA	32	429578094	414454932	US	US_Niquen	US_Niquen	US_3421	1980	Chile, Bio-Bio	44.7824	1.78548	Other	MEDIUM-GRAIN	LONG-GRAIN	Carolina Gold simile
US_OS6	OS6_301112_VER9	OS6_301112_VER9	150	NA	32	428501534	412170638	US	US_OS6	US_OS6	US_3432	NA	Nigeria, Oyo	7.85	3.93333	Other	MEDIUM-GRAIN	MEDIUM-GRAIN	Carolina Gold simile
US_PR304	PR304_301362_VE	PR304_301362_VE	150	NA	33	432756322	419511525	US	US_PR304	US_PR304	US_3440	1954	Puerto Rico	18.2483	-66.4999	Other	LONG-GRAIN	SHORT-GRAIN	Carolina Gold simile
US_Estrela	Estrela_301227_	Estrela_301227_	150	NA	34	415640244	407516674	US	US_Estrela	US_Estrela	US_0709	1990	Colombia, Valle	3.75	-76.5	Other	EXTRA-LONG-GRAIN	LONG-GRAIN	parent in new mapping pop
US_NSF_TV107	NSF_TV107_30109	NSF_TV107_30109	150	NA	34	418001219	410433859	US	US_NSF_TV107	US_NSF_TV1	US_3428	NA	Bangladesh	24	90	Other	LONG-GRAIN	MEDIUM-GRAIN	not sure?
US_BoaVista	BoaVista_301174	BoaVista_301174	150	NA	35	410331076	400820723	US	US_BoaVista	US_BoaVist	US_0350	1952	El Salvador, La Libertad	13.4883	-89.3222	Other	LONG-GRAIN	LONG-GRAIN	not sure?
US_CHINESE	305110_Chinese_61_S41	n305110_Chinese_61_S41	150	NA	35	406732836	395658610	US	US_CHINESE	US_CHINESE	US_0078	1909	Japan, Fukui	36.0667	136.217	Other	SHORT-GRAIN	LONG-GRAIN	USA rice pedigree
US_Jojutla	Jojutla_1626_VE	Jojutla_1626_VE	150	NA	35	443047322	430531423	US	US_Jojutla	US_Jojutla	US_3383	1955	Mexico, Morelos	19.6172	-99.066	Other	LONG-GRAIN	LONG-GRAIN	USA rice pedigree
US_PI245717	PI245717_245717	PI245717_245717	150	NA	35	426211908	416468359	US	US_PI245717	US_PI24571	US_3436	1958	Taiwan	24	121	Other	LONG-GRAIN	MEDIUM-GRAIN	USA rice pedigree
US_Kamenoo	301075_Kamenoo_1_S13	n301075_Kamenoo_1_S13	150	NA	38	411198254	393592031	US	US_Kamenoo	US_Kamenoo	US_0005	NA	Japan	35.6854	139.753	Other	SHORT-GRAIN	MEDIUM-GRAIN	parent in new mapping pop
US_Taichung_Native_1	Taichung_Native	Taichung_Native	150	NA	38	430905502	418356385	US	US_Taichung_Native_1	US_Taichun	US_3452	1961	Taiwan	24	121	Other	SHORT-GRAIN	LONG-GRAIN	USA rice pedigree
US_K_65	K_65_301073_VER	K_65_301073_VER	150	NA	39	429326983	419317157	US	US_K_65	US_K_65	US_3391	1961	Suriname	4	-56	Other	LONG-GRAIN	MEDIUM-GRAIN	USA rice pedigree
US_Rondo	305108_Rondo_60_S47	n305108_Rondo_60_S47	150	NA	41	432001392	420599863	US	US_Rondo	US_Rondo	US_0077	2010	China	35	105	Other	SHORT-GRAIN	LONG-GRAIN	parent in new mapping pop
US_WC4443	WC4443_301206_V	WC4443_301206_V	150	NA	42	413252967	406774867	US	US_WC4443	US_WC4443	US_3460	1963	Bolivia, Santa Cruz	-17.7863	-63.1812	Other	MEDIUM-GRAIN	MEDIUM-GRAIN	not sure?
US_TeQing	TeQing_301152_V	TeQing_301152_V	150	NA	45	445263485	437071038	US	US_TeQing	US_TeQing	US_3454	1989	China, Zhejiang	29	120	Other	SHORT-GRAIN	LONG-GRAIN	USA rice pedigree
US_Kinastano	Kinastano_30108	Kinastano_30108	150	NA	47	413439618	406420766	US	US_Kinastano	US_Kinasta	US_3388	1916	Philippines, Luzon	16	121	Other	SHORT-GRAIN	MEDIUM-GRAIN	Carolina Gold simile

### Sheet: coverageVreleaseDate
1983	408136141		12	1951	12
1993	405398723		12	1949	12
1990	395554944		13	1916	13
1951	396368249		13	1922	13
1949	405333474		13	1981	13
1996	394444935		13	1932	13
1916	405218064		14	1966	14
1922	404449886		14	1954	14
1981	407182143		14	1911	14
1932	418234407		15	1911	15
1979	390839085		15	1936	15
1966	390384103		16	1993	16
1954	401247074		16	1990	16
1911	404265879		17	1966	17
1991	405904091		19	1996	19
1979	399631340		19	1905	19
1982	395620437		19	1960	19
1983	396693727		20	1979	20
1951	398961396		21	1991	21
1993	398930122		21	1979	21
1911	405269193		21	1982	21
1936	400878686		22	1983	22
2011	389824487		22	1951	22
2004	384733837		22	1993	22
2004	398791867		23	2011	23
1995	391973525		23	2004	23
1991	387778390		24	2004	24
1997	396102657		24	1995	24
2009	416441905		24	1991	24
2012	394115778		24	1997	24
2010	394114770		24	2009	24
1966	394483836		25	2012	25
2012	403588344		25	2010	25
1990	393843352		26	2012	26
2004	398980101		26	1990	26
2013	410100521		26	2004	26
1955	403998654		26	2013	26
1957	401990448		26	1955	26
1961	404486641		26	1957	26
1983	411219402		26	1984	26
1994	414756647		27	1961	27
1990	395391838		27	1983	27
1971	410170285		27	1971	27
1954	426820757		27	1994	27
2009	397802917		27	1990	27
1989	414048278		27	1971	27
2005	388352742		28	1954	28
1905	396726566		28	2009	28
1960	395746547		28	1989	28
1926	412145571		28	2005	28
1999	393952124		29	1926	29
1954	396199809		29	1999	29
1944	396921799		29	1954	29
1996	421382827		30	1944	30
1996	390194367		30	1996	30
1945	401888749		30	1996	30
1986	404157382		30	1945	30
1983	406930650		30	1986	30
1953	392664571		30	1983	30
1963	413245687		30	1953	30
2010	392655492		31	1963	31
2005	409057182		31	2010	31
2002	411303315		31	2005	31
1967	408058676		31	2002	31
1967	406842108		31	1967	31
1971	408623407		32	1983	32
1972	409093113		32	1967	32
1966	412342252		32	1971	32
1968	413498858		32	1972	32
1960	395073023		32	1966	32
1993	404398352		33	1968	33
1989	427840276		33	1960	33
1962	409432721		33	1993	33
1960	410955322		33	1989	33
2004	395768230		34	1962	34
1996	399212687		34	1960	34
1986	412249441		34	2004	34
1964	400784879		34	1996	34
1942	406389877		34	1986	34
1954	412345929		34	1964	34
1968	413308167		35	1942	35
1973	395891354		35	1954	35
1996	392903149		35	1968	35
1963	417807317		35	1973	35
1983	408762800		35	1996	35
1969	404038074		35	1963	35
1972	411024841		36	1983	36
1972	410845939		36	1969	36
1971	415177189		37	1972	37
1987	403626409		37	1972	37
1954	407508455		37	1971	37
1963	408797473		37	1987	37
1973	408639274		38	1954	38
1984	398389729		38	1963	38
1964	408580234		38	1973	38
1947	413215064		40	1964	40
1986	405353202		42	1947	42
1956	394614761		42	1986	42
1962	405029930		44	1956	44
1943	391585443		45	1962	45
1958	409445183		45	1943	45
1956	407285146		50	1958	50
			52	1956	52
			28.4175
